# Tempo: an unsupervised Bayesian algorithm for circadian phase inference in single-cell transcriptomics

**DOI:** 10.1101/2022.03.15.484454

**Authors:** Benjamin J. Auerbach, Garret A. FitzGerald, Mingyao Li

## Abstract

The circadian clock is a 24-hour cellular timekeeping mechanism that temporally regulates human physiology. Answering several fundamental questions in circadian biology will require joint measures of single-cell circadian phases and transcriptomes. However, no widespread experimental approaches exist for this purpose. While computational approaches exist to infer cell phase directly from single-cell RNA-sequencing (scRNA-seq) data, existing methods yield poor circadian phase estimates, and do not quantify estimation uncertainty, which is essential for interpretation of results from highly sparse scRNA-seq data. To address these unmet needs, we developed Tempo, a Bayesian variational inference approach that incorporates domain knowledge of the clock and quantifies phase estimation uncertainty. Through simulations and analyses of real data, we demonstrate that Tempo yields more accurate estimates of circadian phase than existing methods and provides well-calibrated uncertainty quantifications. We further demonstrate that these properties generalize to the cell cycle. Tempo will facilitate large-scale studies of single-cell circadian transcription.
