## Supplemental Tables for "Tempo: an unsupervised Bayesian algorithm for circadian phase inference in single-cell transcriptomics"

### Sheet: Sheet1
Supplementary Table 1
Method Median Phase Error in Hours (Core Clock Genes Only)
	Aorta SMCs	Aorta Fibroblasts	Aorta Endothelial Cells	Aorta Macrophages	Liver Hepatocytes
Tempo	1.87879	2.81818	4.09091	2.9697	3.9697
Cyclops	4.62815	5.48702	5.79577	3.89875	4.1402
Cyclum	5.73032	4.30969	5.88431	5.67775	6.09209
PCA	3.38637	3.98805	5.57773	4.41025	5.91493
Supplementary Table 2
Method Median Phase Error in Hours (Default Settings)
	Aorta SMCs	Aorta Fibroblasts	Aorta Endothelial Cells	Aorta Macrophages	Liver Hepatocytes
Tempo	1.87879	2.81818	4.09091	2.9697	3.9697
Cyclops	5.98151	5.81753	5.98238	5.24728	5.98319
Cyclum	5.89974	5.71594	6.0898	5.82472	5.24328
PCA	5.71695	5.99665	5.83512	5.6424	5.51893
Supplementary Table 3
Filtered Cycle Base Genes
Depdc1
Rfc2
Prr11
Hmmr
Gtse1
Aurka
Tpx2
Cdc6
Mcm5
Fam83d
Cdca3
Cenpf
Hjurp
Dlgap5
Gins2
Top2a
Ccnb1
Psrc1
Cdca8
Arhgef39
Nusap1
Kif23
Cenpe
Pif1
Kif2c
Nuf2
Dtl
Bub3
Atad2
Cdc25a
Plk1
Fen1
Ckap2l
Cdk1
Rrm2
Ube2c
Ccne2
Aurkb
Fam111b
Prc1
